# The genomic trajectory of ovarian high grade serous carcinoma is determined in STIC lesions

**DOI:** 10.1101/2024.03.11.584384

**Authors:** Z. Cheng, D.P. Ennis, B. Lu, H.B. Mirza, C. Sokota, B. Kaur, N. Singh, O. Le Saux, G. Russo, G. Giannone, L.A. Tookman, J. Krell, C. Barnes, J. McDermott, I.A. McNeish

**Affiliations:** Ovarian Cancer Action Research Centre, Department of Surgery and Cancer, Imperial College London, London, UK; Cancer Research UK Cambridge Institute, University of Cambridge, Li Ka Shing Centre, Cambridge, UK; Department of Cell and Developmental Biology, University College London, UK; Department of Cellular Pathology, Imperial College Healthcare NHS Trust, London, UK; Department of Pathology, Barts Healthcare NHS Trust, London, UK

**Keywords:** High grade serous carcinoma, STIC, evolution, whole genome duplication

## Abstract

Ovarian high-grade serous carcinoma (HGSC) originates in the fallopian tube, with secretory cells carrying a *TP53* mutation, known as ‘p53 signatures’, identified as potential precursors. p53 signatures evolve into serous tubal intraepithelial carcinomas (STIC) lesions, which, in turn, progress into invasive HGSC that readily spread to the ovary and disseminate around the peritoneal cavity. We recently investigated the genomic landscape of early- and late-stage HGSC and found higher ploidy in late-stage (median 3.1) than early-stage (median 2.0) samples. Here, to explore whether the high ploidy and possible whole genome duplication observed in late-stage disease are determined early in the evolution of HGSC, we analysed archival formalin-fixed paraffin-embedded samples (FFPE) from five HGSC patients. p53 signatures and STIC lesions were laser-capture microdissected and sequenced using shallow whole genome sequencing (sWGS), while invasive ovarian/fallopian tube and metastatic carcinoma samples underwent macrodissection and were profiled using both sWGS and targeted next generation sequencing. Results showed highly similar patterns of global copy number change between STIC lesions and invasive carcinoma samples within each patient. Ploidy changes were evident in STIC lesions, but not p53 signatures, and there was strong correlation between ploidy in STIC lesions and invasive ovarian/fallopian tube and metastatic samples in each patient. The reconstruction of sample phylogeny for each patient from relative copy number indicated that high ploidy, when present, occurred early in the evolution of HGSC, which was further validated by copy number signatures in ovarian and metastatic tumours. These findings suggest that aberrant ploidy, suggestive of whole genome duplication, arises early in HGSC, and is detected in STIC lesions, implying that the trajectory of HGSC may be determined at the earliest stages of tumour development.
