## Supplementary Table 1 for "The genomic trajectory of ovarian high grade serous carcinoma is determined in STIC lesions"

### Sheet: Sheet1
Patient_ID	Diagnosis	FIGO Stage	Surgery Type	Dx Age	BRCA1/2 mut	Chemotherapy	Operation	OS	Status	Note
STIC_0005	HGSC	IV	interval debulking	68	No mutations confirmed	Carboplatin+Paclitaxel	TAH, BSO	18.4	AwD
STIC_0012	HGSC	IV	primary debulking	72	N/A	Carboplatin+Paclitaxel	TAH, BSO, Omentectomy	3.1	DoD
STIC_0014	HGSC	IIIC	primary debulking	73	N/A		TAH, BSO, Omentectomy, transverse coloectomy, rectosigmoid anastomosis	11.3	AwD	Very early stage breast cancer in 2014
STIC_0001	HGSC	IIIC	primary debulking	43	No mutations confirmed	Carboplatin+Paclitaxel	N/A	30
STIC_0013	HGSC	IC	primary debulking	52	N/A	Carboplatin+Paclitaxel	TAH, BSO, Omentectomy	95.6	AwD
HGSC: high grade serous carcinoma
FIGO: International Federation of Gynecologic and Obstetrics
Dx Age: diagnosis age
BRCA1/2 mut: germline BRCA1 or BRCA2 mutation status
OS = Overall survival (months)
DoD: Died of disease; AwD = Alive with disease
N/A: information not available
