## Supplementary Table 2 for "The genomic trajectory of ovarian high grade serous carcinoma is determined in STIC lesions"

### Sheet: Sheet1
Patient_ID	Sample ID	Histopathologic Diagnosis	Site of Tumour	Pathologic Specimen	p53 pattern
STIC_0005	STIC_0005_N	Normal fallopian tube stroma	N/A	Block A7
	STIC_0005_N_1	Normal adjacent fallopian tube epithelium	N/A	Block A7
	STIC_0005_T_1	High grade serous carcinoma	p53 signature of left fallopian tube	Block A7	overexpression
	STIC_0005_T_2	High grade serous carcinoma	STIC of left fallopian tube	Block A7	overexpression
	STIC_0005_T_3	High grade serous carcinoma	Left fallopian tube tumor1	Block A7	overexpression
	STIC_0005_T_4	High grade serous carcinoma	Left fallopian tube tumor2	Block A7	overexpression
	STIC_0005_T_5	High grade serous carcinoma	right ovary tumor	Block A3	overexpression
	STIC_0005_T_6	High grade serous carcinoma	Omentum	Block B2	overexpression
STIC_0012	STIC_0012_N	Normal fallopian tube stroma	N/A	Block C12
	STIC_0012_N_1	Normal adjacent fallopian tube epithelium	N/A	Block C12
	STIC_0012_T_1	High grade serous carcinoma	p53 signature of left fallopian tube	Block C12	overexpression
	STIC_0012_T_2	High grade serous carcinoma	STIC1 of left fallopian tube	Block C12	overexpression
	STIC_0012_T_3	High grade serous carcinoma	STIC2 of left fallopian tube	Block C12	overexpression
	STIC_0012_T_4	High grade serous carcinoma	STIC3 of left fallopian tube	Block C12	overexpression
	STIC_0012_T_5	High grade serous carcinoma	p53 signature of right fallopian tube	Block C16	overexpression
	STIC_0012_T_6	High grade serous carcinoma	Right fallopian tube tumor	Block C16	overexpression
	STIC_0012_T_7	High grade serous carcinoma	Right ovarian tumor	Block C19	overexpression
	STIC_0012_T_8	High grade serous carcinoma	Omentum	Block B3	overexpression
	STIC_0012_T_9	High grade serous carcinoma	left paracolic peritoneum	Block E1	overexpression
STIC_0014	STIC_0014_N	Normal fallopian tube stroma	N/A	Block E5
	STIC_0014_N_1	Normal adjacent fallopian tube epithelium	N/A	Block E5
	STIC_0014_T_1	High grade serous carcinoma	p53 signature of right fallopian tube	Block E5	overexpression
	STIC_0014_T_2	High grade serous carcinoma	STIC of right fallopian tube	Block E5	overexpression
	STIC_0014_T_3	High grade serous carcinoma	Right fallopian tube tumor1	Block E5	overexpression
	STIC_0014_T_4	High grade serous carcinoma	Right fallopian tube tumor2	Block E5	overexpression
	STIC_0014_T_5	High grade serous carcinoma	Right ovarian tumor	Block E9	overexpression
	STIC_0014_T_6	High grade serous carcinoma	transverse colon+omentum	Block C7	overexpression
	STIC_0014_T_7	High grade serous carcinoma	Omentum	Block A1	overexpression
STIC_0013	STIC_0013_N	Normal fallopian tube stroma	N/A	Block A2
	STIC_0013_T_1	High grade serous carcinoma	p53 signature of right fallopian tube	Block A2	overexpression
	STIC_0013_T_2	High grade serous carcinoma	STIC1 of right fallopian tube	Block A2	overexpression
	STIC_0013_T_3	High grade serous carcinoma	STIC2 of right fallopian tube	Block A2	overexpression
	STIC_0013_T_4	High grade serous carcinoma	Right fallopian tube tumor1	Block A2	overexpression
	STIC_0013_T_5	High grade serous carcinoma	Right fallopian tube tumor2	Block A2	overexpression
STIC_0001	STIC_0001_N	Normal fallopian tube stroma	N/A	Block B7
	STIC_0001_T1	High grade serous carcinoma	STIL of left fallopian tube	Block B7	overexpression
	STIC_0001_T2	High grade serous carcinoma	STIC of left fallopian tube	Block B7	overexpression
	STIC_0001_T3	High grade serous carcinoma	Omentum	Block A1	overexpression
	STIC_0001_T4	High grade serous carcinoma	left ovarian tumour	Block B5	overexpression
	STIC_0001_T5	High grade serous carcinoma	Right paracolic	Block C1	overexpression
	STIC_0001_T6	High grade serous carcinoma	Aorto caval lymph node	Block E2	overexpression

### Sheet: Sheet2
Patient ID	Tumor Stage	Diagnosed_age	Type of Surgery
HS17-533	IIIC		bilateral salpingo-oophorectomy and total hysterectomy
	IIIC		bilateral salpingo-oophorectomy and total hysterectomy
	IIIC		bilateral salpingo-oophorectomy and total hysterectomy
	IIIC		bilateral salpingo-oophorectomy and total hysterectomy
	IIIC		bilateral salpingo-oophorectomy and total hysterectomy
	IIIC		bilateral salpingo-oophorectomy and total hysterectomy
	IIIC		bilateral salpingo-oophorectomy and total hysterectomy
HS15-8221	IIIC		primary debulking
	IIIC		primary debulking
	IIIC		primary debulking
	IIIC		primary debulking
	IIIC		primary debulking
	IIIC		primary debulking
	IIIC		primary debulking
	IIIC		primary debulking
HS15-6498	IIIA		primary debulking
	IIIA		primary debulking
	IIIA		primary debulking
	IIIA		primary debulking
	IIIA		primary debulking
	IIIA		primary debulking
	IIIA		primary debulking
100103	IC		?
	IC		?
	IC		?
	IC		?
	IC		?
	IC		?
	IC		?
	IC		?
	IC		?
	IC		?
